# Transient RNA structures underlie highly pathogenic avian influenza virus genesis

**DOI:** 10.1101/2024.01.11.574333

**Authors:** Mathis Funk, Monique I. Spronken, Theo M. Bestebroer, Anja C.M. de Bruin, Alexander P. Gultyaev, Ron A.M. Fouchier, Aartjan J.W. te Velthuis, Mathilde Richard

## Abstract

Highly pathogenic avian influenza viruses (HPAIVs) cause severe disease and high fatality in poultry^1^. They emerge exclusively from H5 and H7 low pathogenic avian influenza viruses (LPAIVs)^2^. Although insertion of a furin-cleavable multibasic cleavage site (MBCS) in the hemagglutinin gene was identified decades ago as the genetic basis for LPAIV-to-HPAIV transition^3,4^, the exact mechanisms underlying said insertion have remained unknown. Here we used an innovative combination of bioinformatic models to predict RNA structures forming around the influenza virus RNA polymerase during replication, and circular sequencing^5^ to reliably detect nucleotide insertions. We show that transient H5 hemagglutinin RNA structures predicted to trap the polymerase on purine-rich sequences drive nucleotide insertions characteristic of MBCSs, providing the first strong empirical evidence of RNA structure involvement in MBCS acquisition. Insertion frequencies at the H5 cleavage site were strongly affected by substitutions in flanking genomic regions altering predicted transient RNA structures. Introduction of H5-like cleavage site sequences and structures into an H6 hemagglutinin resulted in MBCS-yielding insertions never observed before in H6 viruses. Our results demonstrate that nucleotide insertions that underlie H5 HPAIV emergence result from a previously unknown RNA-structure-driven diversity-generating mechanism, which could be shared with other RNA viruses.
