## Supplementary material for "Transient RNA structures underlie highly pathogenic avian influenza virus genesis": Suppelementary Table 2

### Sheet: Sheet1
Sample	Replicate	Size (nts)	Sequence (cRNA)	Position (H5 equivalent)	Alignment	RdRp present	Ambiguous insertion	Coding	Translation	Putative origin	Accession number	range	Comments
IN-RKKR	11	15	TGCTCTATTCGTCAC	1047-1048	AGAAA---------------AAAAA AGAAATGCTCTATTCGTCACAAAAA	N	N	Y	PQRK-----KRG PQRNALFVTKRG	tRNA	Z26635.1	2166-2152
NL-RKKR 1043-1048 cRNA stem destabilization (5 substitutions A)	2	21	CGCGCCTGCTGCCTTCCTTGA	1044-1045	CAAAG---------------------AAAAA CAAAGCGCGCCTGCTGCCTTCCTTGAAAAAA	Y	N	Y	PQR-------KKRG PQSAOAAFLEKKRG	18S rRNA	NR_145820.1	482-463	Final A of insertion is not in 18S rRNA sequence, possible independent insertion
NL-RKKR 1043-1048 cRNA stem destabilization	2	18	TATTTAGCTGACCTTACT	1056-1057	AGAGG------------------ACTAT AGAGGTATTTAGCTGACCTTACTACTAT	N	N	N	PQRKKRG------L PQRKKRGI*LTLLL	mitochondrial genome	OR088596.1	4420-4403
NL-RKKR 1043-1048 cRNA stem external stabilization	1	20	GCGCGCCTGCTGCCTTCCTT	1042-1043	CTCAA--------------------AGAAA CTCAAGCGCGCCTGCTGCCTTCCTTAGAAA	Y	N	N		18S rRNA	NR_145820.1	483-464
NL-RKKR 1043-1048 cRNA stem external stabilization	2	15	TGTAGATAACTACGA	1048-1049	GAAAA---------------AAAAG GAAAATGTAGATAACTACGAAAAAG	N	Y (A)	N	PQRK-----KRG PQRKXR*LRKRG	no match in databases
NL-RKKR full destabilization (10 substitutions)	1	12	TGAGGGAATCCT	1022-1023	GCGACT------------GGAC GCGACTTGAGGGAATCCTGGAC	N	Y (T)	N	LAT----G LATXGNPG	28S rRNA	NR_145822.1	84-73
NL-RKKR full destabilization (10 substitutions)	2	24	CAGCAACTTTAATATACGCTATTG	1030-1031	CTTATG------------------------AATT CTTATGCAGCAACTTTAATATACGCTATTGAATT	N	Y (T)	N	LM--------N LMQQL*YTLLN	18S rRNA	NR_145820.1	662-639
NL-RKKR full destabilization (10 substitutions)	2	19	CCTGAGGGAAACTTCGGAG	1029-1030	CTTAT-------------------GAATT CTTATCCTGAGGGAAACTTCGGAGGAATT	N	N	N		28S rRNA	NR_145822.1	1681-1663
IN-RKKR vRNA to cRNA promoter mutant template PA ∆51-72 mutant RdRp	1	12	CCGAACTCAAAG	1044-1045	CAAAG------------AAAAA CAAAGCCGAACTCAAAGAAAAA	Y	Y (AAAG)	Y	PQ----RKKRG PQSRTQRKKRG	no match in databases			Large ambiguity, might result from ligation artifact
IN-RKKR cRNA to vRNA promoter mutant template PB1 ∆648-651 mutant RdRp	1	15	TGCTCTATTCGTCAC	1046-1047	AAGAA---------------AAAAA AAGAATGCTCTATTCGTCACAAAAA	Y	N	Y	PQRK-----KRG PQRMLYSSQKRG	tRNA	Z26635.1	2166-2152
SW-RKKR with NL-RETR 1043-1048 cRNA stem	2	16	TCGTGAGGCCCCGCTA	1050-1051	AAAAA----------------AAGAG AAAAATCGTGAGGCCCCGCTAAAGAG	Y	Y(A)	N		28S rRNA	NR_145822.1	4336-4322
Putative observed non-homologuous recombination events
Identical colors highlight (near-)identical insertions.
An insertion is ambiguous if there are several valid alignments. This is generally due to repetitive sequences at the edges.
For ambiguous insertions, the ambiguously placed nucleotides (which could be in 5' or 3' of the insertion) are indicated in the table.
Translations are provided for all insertions with a length multiple of 3, * denotes a stop codon
